# Temporal blood sampling improves parameter recovery in a model of enterohepatic bile acid circulation using surrogate-accelerated Bayesian inference

**DOI:** 10.64898/2026.11.18.766999

**Authors:** Sebastian Joseph, Isabelle A. Leclercq, Laure-Alix Clerbaux, Sophie de Buyl

## Abstract

Bile acids (BAs) are essential signaling molecules whose enterohepatic circulation (EHC) is disrupted across hepatobiliary disorders. Despite their potential as biomarkers, clinical utility is limited by high inter-individual variability, the inability of accessible peripheral blood to reflect true hepatic exposure, and the difficulty of directly measuring key physiological parameters governing the EHC. While mechanistic models can infer inaccessible hepatic profiles and patient-specific parameters from peripheral blood, personalizing them is computationally prohibitive due to multiscale dynamics causing numerical stiffness and the thousands of evaluations required for Bayesian inference.

To overcome this, we developed an accelerated Bayesian inference pipeline combining timescale model reduction with neural network surrogates. Eigenvector participation factor analysis of a human EHC model revealed that rapid portal vein and hepatic sinusoidal transport drive stiffness. Applying the quasi-steady state approximation to these fast variables reduced integration times by over 97% with an integrated relative error <1.0%. A neural network surrogate further accelerated population ensemble Markov chain Monte Carlo inference from days to hours, accurately recovering parameter distributions in 100 virtual individuals (95-98% coverage).

Crucially, this tractability allowed us to dissect EHC physiological mechanisms and their disease perturbation. Single fasting measurements yielded practical non-identifiability due to strong posterior correlations among hepatic synthesis, intestinal motility, and absorption. A systematic comparison of sampling protocols showed peripheral sampling at multiple time points progressively disentangles these processes, while portal vein sampling offers no added benefit. Three peripheral time points emerged as an optimal protocol, recovering >90% of the identifiability of five time points. Furthermore, the framework captured EHC compensatory dynamics, revealing a persistent positive correlation between intestinal transit and absorption.

By making stiff EHC models tractable, our framework guides clinical study design and enables minimally invasive, mechanistic characterization of BA dysregulation, advancing our mechanistic understanding and personalized diagnosis of hepatobiliary diseases.
