## Supplementary material for "Temporal blood sampling improves parameter recovery in a model of enterohepatic bile acid circulation using surrogate-accelerated Bayesian inference": S2 File

Parameter	Value	Unit	Description	Notes
SYS	2.5	L	Volume of systemic circulation
SIN	0.2	L	Volume of sinusoidal space
PV	0.45	L	Volume of portal vein
LIV	0.9	L	Volume of liver
BD	0.045	L	Volume of bile duct
GB	0.03	L	Volume of gallbladder
UINT	0.2	L	Volume of upper intestine
LINT	0.1	L	Volume of lower intestine
COL	0.3	L	Volume of colon
Q_MA	36	L/h	Mesenteric artery plasma flow
Q_PV	36	L/h	Portal vein plasma flow
Q_HA	12	L/h	Hepatic artery plasma flow
Q_HV	48	L/h	Hepatic vein plasma flow
Q_ex	10.8	L/h	Biliary secretion from liver to bile duct
Q_sec	0.027	L/h	Biliary secretion from bile duct to gallbladder
fr_fill_gb	0.3		Fraction of BAs entering gallbladder
ftime_1	0.5	hours	Time of 1st meal in each 24 hour period
ftime_2	4	hours	Time of 2nd meal in each 24 hour period
ftime_3	10	hours	Time of 3rd meal in each 24 hour period
ftime_4	12.5	hours	Time of 4th meal in each 24 hour period
kref	0	1/h	BA reflux rate from liver to sinusoidal space	Assumed to be 0 in healthy individuals
kgbint	0.6	1/h	Rate of gallbladder emptying
kintint	0.18	1/h	Rate of intestinal transit - upper intestine to lower intestine
kintcol	0.12	1/h	Rate of intestinal transit - lower intestine to colon
kcolel	0.07	1/h	Rate of colonic elimination in feces
gm	3		Increase in gastric motility in response to meal
pc	0.5		Increase in portal circulation in response to meal
tmbt	1		Increase in microbiota activity in response to food
ksyn_ca	27.53	µmol/h	Rate of uCA synthesis
ksyn_cdca	18.574	µmol/h	Rate of uCDCA synthesis
kconj	4.8	1/h	Rate of BA conjugation in the liver
fr_conj_tau	0.25		Fraction of BAs conjugated with taurine in the liver
klintdcj_tba	1	1/h	Rate of deconjugation of taurine-conjugated BAs in lower intestine
klintdcj_gba	4	1/h	Rate of deconjugation of glycine-conjugated BAs in lower intestine
kcoldcj	5	1/h	Rate of deconjugation in the colon
kupt_uca	724	1/h	Rate of hepatic uCA uptake
kupt_ucdca	243	1/h	Rate of hepatic uCDCA uptake
kupt_udca	190	1/h	Rate of hepatic uDCA uptake
kupt_tca	2016	1/h	Rate of hepatic tCA uptake	Assumed to be the same for tCA and gCA
kupt_gca	2016	1/h	Rate of hepatic gCA uptake	Assumed to be the same for tCA and gCA
kupt_tcdca	848	1/h	Rate of hepatic tCDCA uptake	Assumed to be the same for tCDCA and gCDCA
kupt_gcdca	848	1/h	Rate of hepatic gCDCA uptake	Assumed to be the same for tCDCA and gCDCA
kupt_tdca	720	1/h	Rate of hepatic tDCA uptake	Assumed to be the same for tDCA and gDCA
kupt_gdca	720	1/h	Rate of hepatic gDCA uptake	Assumed to be the same for tDCA and gDCA
klintabs_t_cdca	2.4	1/h	Rate of tCDCA lower intestinal absorption
klintabs_g_cdca	2.4	1/h	Rate of gCDCA lower intestinal absorption
klintabs_t_dca	2.4	1/h	Rate of tDCA lower intestinal absorption
klintabs_g_dca	2.4	1/h	Rate of gDCA lower intestinal absorption
klintabs_u_cdca	7.2	1/h	Rate of uCDCA lower intestinal absorption	klintabs_c_cdcadca*3
klintabs_u_dca	7.2	1/h	Rate of uDCA lower intestinal absorption	klintabs_c_cdcadca*3
klintabs_t_ca	6	1/h	Rate of tCA lower intestinal absorption	klintabs_c_cdcadca*2.5
klintabs_g_ca	6	1/h	Rate of gCA lower intestinal absorption	klintabs_c_cdcadca*2.5
klintabs_u_ca	6	1/h	Rate of uCA lower intestinal absorption	klintabs_c_cdcadca*2.5
kcolabs_cdca	0.48	1/h	Rate of uCDCA colonic absorption	klintabs_c_cdcadca*0.2
kcolabs_ca	0.048	1/h	Rate of uCA colonic absorption	klintabs_c_cdcadca*0.02
kcolabs_dca	0.312	1/h	Rate of uDCA colonic absorption	klintabs_c_cdcadca*0.13
kintabs_gba	0.09	1/h	Rate of glycine conjugated BA absorption in lower intestine	Estimated
ksyn_dca	0.33	1/h	Rate of CA dehydroxylation (DCA synthesis)	Estimated
ksol_dca	0.041	1/h	Rate of uDCA solubilization in the colon	Estimated
kel_cdca	0.6285	1/h	Rate of CDCA dehydroxylation in the colon	Estimated
lint_dcj	0.1373	1/h	Rate of BA deconjugation in the lower intestine	Estimated
bln_c4	0.2		Auxilliary parameter to ensure the AreaUnderCurve(C4) = 1
Fmax_fxr	2		Maximal FXR activation
EC50_fxr	55	µmol/L	Concentration of BAs at which FXR reaches 50% of its maximum activation
kdel	0.4	1/h	Delay between FXR activation and FGF19 synthesis
f_FXR_c_cdcadca	1.7		Scaling factor for FXR activation by t/g-CDCA and t/g-DCA
f_FXR_c_ca	5		Scaling factor for FXR activation by t/g-CA
f_FXR_u_cdca	4		Scaling factor for FXR activation by uCDCA
f_FXR_u_dca	8		Scaling factor for FXR activation by uDCA
a_ba_fgf19	2.8		Sensitivity constant describing FGF19 inhibitory effect on BA synthesis
gb_bsv	1		Used to simulate variability in gallbladder emptying rate
intm_bsv	1		Used to simulate variability in intestinal motility
colm_bsv	1		Used to simulate variability in colonic motility
uint_abs_bsv	1		Used to simulate variability in upper intestinal absorption
lint_abs_bsv	1		Used to simulate variability in lower intestinal absorption
col_abs_bsv	1		Used to simulate variability in colonic absorption
lint_dcj_bsv	1		Used to simulate variability in lower intestinal deconjugation
col_dcj_bsv	1		Used to simulate variability in colonic deconjugation
mbt_bsv	1		Used to simulate variability in secondary BA production in the colon by the gut microbiota
hupt_bsv	1		Used to simulate variability in hepatic BA uptake
a1			Binary Switch (0/1) to trigger increased intestinal motility, decreased deconjugation by the gut microbiota in 3.5 hour window after each meal
a2			Binary Switch (0/1) to trigger increased gallbladder empty in 2 hour window after each meal
